# Voxel-accurate MRI-microscopy correlation enables AI-powered prediction of brain disease states

**DOI:** 10.1101/2025.10.06.680637

**Authors:** Julian Schroers, Yvonne Yang, Ekin Reyhan, Nirosan Sivapalan, Einar Ismail-Zade, Alina Heuer, Jonas G. Scheck, Atefeh Pourkhalili Langeroudi, Obada T. Alhalabi, Tara Moghiseh, Manuel Fischer, Johann Jende, Bogdana Suchorska, Dieter Henrik Heiland, Matthia A. Karreman, Franz L. Ricklefs, Michael O. Breckwoldt, Felix T. Kurz, Varun Venkataramani

## Abstract

Magnetic resonance imaging (MRI) is essential for visualizing the healthy and diseased brain, yet the cellular basis of MRI signal and how it changes over time remain poorly understood. Here, we present **BRIDGE** (**B**rain **R**adiological **I**maging with **D**eep-learning based **G**round-Truth **E**xploration), a platform integrating *in vivo* MRI with *in vivo* two-photon (2P) and *ex vivo* super-resolution microscopy using a multi-step, iterative co-registration pipeline. It enables *in vivo*, longitudinal, and voxel-precise mapping of MRI signals to their cellular origins for the first time. The registered overlay reveals the cellular and anatomical origins of MRI signals and enables training of convolutional neural networks to enhance the effective resolution of MRI. Using BRIDGE, we identified a microenvironmental vessel biomarker for early metastatic colonization in patient-derived xenograft models of brain metastasis. In particular we found that distinct T2*-weighted hypointense lesions correspond to reduced blood flow and erythrostasis in perimetastatic capillaries. In glioma, longitudinal intravital studies further demonstrated direct correlations between non-vasogenic T2-weighted signal changes and patient-dependent tumor growth dynamics. Taken together, BRIDGE advances radiological interpretation by establishing a microscopic ground truth for MRI signatures over time, enabling deep learning-based predictive histology, and providing cellular-level insights into tumor microenvironment features with direct clinical imaging implications.

**Graphical abstract:** **BRIDGE enables longitudinal voxel-to-voxel correlation and ground truth based automatic segmentation of MR images**
