## Supplementary Tables for "Voxel-accurate MRI-microscopy correlation enables AI-powered prediction of brain disease states": TableS2.xlsx

### Sheet: Tabelle1
Sequence	TR (ms)	TE (ms)	Flip angle (°)	Averages	Resolution (mm)	Acquisition matrix	FOV (mm)	Slice thickness (mm)	Slices (n)
3D T2w TurboRARE	1800	73	129	1	0.1 isotropic	200 * 100	20 * 10 * 12	0.1	120
3D T2w TurboRARE	1800	72.5	90	1	0.1 isotropic	200 * 100	20 * 10 * 12	0.1	120
2D T2w TurboRARE	4898302	33.17	90	2	0.078 * 0.078	256 * 256	20 * 20	0.4	30
3D T1w FLASH	50	8	20	1	0.1 isotropic	170 * 112	17 * 11.2 * 9	0.1	90
3D T2*w FLASH	50	18	12	1	0.08 isotropic	250 * 188	20 * 15.04 * 8	0.08	100
3D T2*w FLASH	71.8	17	12	2	0.04 isotropic	424 * 270	16.96 * 10.8 * 6.6	0.04	165
3D TOF FLASH	12	2	20	1	0.06 isotropic	181 * 224	10.86 * 13.44 * 18	0.06	300
3D T2* MGE	74	Number of echos: 16; first echo: 2.565; echo spacing: 4	20	2	0.1 isotropic	200 * 113	20 * 11.3 * 8	0.1	80
2D T2 MSME – axial	3500	Number of echos: 30; first echo: 7; echo spacing: 7	136	1	0.2 * 0.2	100 * 75	20 * 15	0.5	14
