## Supplementary Tables for "Voxel-accurate MRI-microscopy correlation enables AI-powered prediction of brain disease states": TableS3.xlsx

### Sheet: Tabelle1
Sequence	TR (ms)	TE (ms)	Flip angle (°)	Averages	Resolution (mm)	Acquisition matrix	FOV (mm)	Slice thickness (mm)	Slices (n)
3D T2w TurboRARE	1400	60	134.5	2	0.1 isotropic	150 * 140	15 * 14 * 8	0.1	80
3D T2w TurboRARE	1800	795791	90	1	0.1 isotropic	250 * 270	25 * 27 * 24	0.1	240
3D T2*w FLASH	60	18	12	2	0.08 isotropic	175 * 135	14 * 10.8 * 8	0.08	100
3D T2*w FLASH	83855	20281	12	2	0.03 isotropic	565 * 360	16.95 * 10.8 * 6	0.03	200
