## Supplementary Tables for "Voxel-accurate MRI-microscopy correlation enables AI-powered prediction of brain disease states": TableS4.xlsx

### Sheet: Tabelle1
Reagent	Source	Identifier
Chicken polyclonal anti-GFP	Abcam	Cat#ab13970, RRID:AB_300798
Chicken Alexa488	Invitrogen	1458638, 2304258
Mouse monoclonal anti-Nestin	Abcam	Cat#ab22035, RRID:AB_446723
Rat monoclonal anti-Ter119	Life Technologies	14-5921-85
Guinea pig Polyclonal anti-RFP	SySy	390004
anti-rat Alexa647	Invitrogen	A21247
anti-guinea pig Alexa546	Invitrogen	A11074
anti-mouse Alexa 488	Invitrogen	A11017
0.5% Trypsin-EDTA (10x)	Gibco	15400-054
NaCl	Sigma-Aldrich	S7653
L-glutamine (GlutaMAX TM -I (100x))	Gibco	35050-038
B-27 Supplement for neuronal co-culture	Gibco	17504-044 10ml
Poly-L-lysine solution	Sigma-Aldrich	P4832-50ml
DMEM/D12 Medium	Life Technologies	11330032
Insulin solution human	Sigma	I9278-5ML
Heparin	Sigma	H4784-1G
B27 Supplement without vitamin A for GBC culture	Gibco	12587-010 10ml
EGF	Biotechne	236-EG-200
FGF Recombinant Protein	Life Technologies	PHG0021
FGF Recombinant Protein 1mg	Life Technologies	PHG0023
Dulbecco’s PBS (1x) w/o Ca&Mg, w/o, Phenol Red	Capricorn scientific	CP21-4014
Dulbecco’s Phosphate Buffered Saline	Sigma	RNBJ5140
Accutase Solution	Sigma	SLCH7391
Polybrene/ Hexadimethrine bromide	Sigma	H9268-10G
FBS	Life	10500064
Triton TM X-100	Sigma-Aldrich	T9284-100ML
Sucrose	Sigma	S0389
DAPI	Sigma	D9542
PFA 4%	Roth	P087.3
PFA 4.5%	Roth	2212.6
Tetramethylrhodamine isothiocyanate dextran (TRITC)	Sigma Aldrich	52194-1G
SlowFadeTM Gold Antifade Mountant	ThermoFischer	S36936
DOTAREM 0,5 mmol/ml	GUERBET GmbH	PZN 01501508
Polylactic acid/PLA filament - thickness 2.85mm (3D print filament)	Verbatim GmbH
Isofluran CP 1ml/ml	CP-Pharma
Abberior STAR	Sigma-Aldrich	43354-1MG
Alexa 488	Thermo Fisher
Atto 647N	Sigma-Aldrich	04507-1MG-F
4-Hydroxy-TEMPO (4HT)	Sigma-Aldrich	176141
Acrylamide	Sigma-Aldrich	A9099
Acryloyl-X, SE (AcX)	ThermoFisher	A20770
Ammonium persulfate (APS)	Sigma-Aldrich	215589
DAPI	Invitrogen	D9542-10MG
Disodium EDTA	Sigma-Aldrich	ED2SS
MilliQ water	Custom	N/A
N,N′-(1,2-Dihydroxyethylen)-bisacrylamid (DHEBA)	Sigma-Aldrich	294381
N-N-Methylenbisacrylamide	Sigma-Aldrich	1.01546
Phosphate-Buffered Saline (PBS)	Zentrallager	N/A
Poly-L-Lysine	Sigma-Aldrich	P4832-50ML
Potassium chloride	Sigma-Aldrich	P9541
Proteinase K	Sigma-Aldrich	39450-01-6
Sodium acrylate	Sigma-Aldrich	408220
Sodium chloride	Sigma-Aldrich	7647-14-5
Sodium hydroxide	Sigma-Aldrich	S5881
TEMED	Sigma-Aldrich	T7024
Tris-Cl	Sigma-Aldrich	PHG0002
Triton X-100	Sigma-Aldrich	93443-100ML
Pen/Strep
