## Supplementary Tables for "Voxel-accurate MRI-microscopy correlation enables AI-powered prediction of brain disease states": TableS6.xlsx

### Sheet: Tabelle1
Device	Source
FACSAria Fusion 2 Bernhard Shoor	BD
FACSAria Fusion Richard Sweet	BD
BioSpec 94/20 USR (MR scanner)	Bruker BioSpin GmbH
Ultimaker 2 (3D printer)	Ultimaker BV
Model 1030 MR-compatible Monitoring & Gating System for Small Animals	Small Animal Instruments, Inc.
Magnetom TIM Trio	Siemens Medical Solutions
