## Supplementary Tables for "Voxel-accurate MRI-microscopy correlation enables AI-powered prediction of brain disease states": TableS7.xlsx

### Sheet: Tabelle1
Program	Source
Image/Fiji	Schindelin et al., 2012
Ilastik 1.4.0.post1	Berg et al., 2019
Arivis Vision4D 4.1.0	arivis AG, Munich, Germany
R Studio	RStudio Team, 2020
R 4.3.2
GraphPad Prism Version 9.2.0	GraphPad
Adobe Illustrator 25.4.1
Adobe Photoshop
ProCreate
DaVinciResolve 17
Leica Application Suite X
Zen Blue 3.5
Zen Black 2.3 SP1
FreeCAD 0.21.2
UltiMaker Cura 5.6.0	Ultimaker BV
ParaVision 360 V3.6 (MR scans)
FijiRelax	Fernandez et al., 2023
3D Slicer	Kikinis et al., 2014
